# Characterisation of *Pseudomonas aeruginosa’s* metal-responsive TonB-dependent transporters

**DOI:** 10.1101/2024.10.14.618150

**Authors:** Manon Ferry, Hortense Ferriz, Connor Sharp, Christos Paschalidis, Emmanuel Boutant, Isabelle J. Schalk, Olivier Cunrath

## Abstract

*Pseudomonas aeruginosa*, a versatile bacterium, relies on several TonB-dependent transporters (TBDTs) for nutrient acquisition (such as iron-siderophore complexes) and adaptation to various environments. While some TBDTs are well characterized, a significant number remain unexplored despite their potential role in pathogenicity. In this study, we developed fluorescent reporter plasmids to investigate TBDT promoter activity. Initially, we characterized their promoter activity in commonly used laboratory conditions, revealing diverse expression patterns among all TBDTs. Subsequently, we classified the TBDTs into distinct metal-responsive groups based on their stress-responsive behaviour, shedding light on their functional roles. Additionally, we show that these reporter constructs can be used as a powerful tool for siderophore detection. Finally, single cell analysis of TBDT promoter activity during coculture with an enterobactin-producing *Klebsiella pneumoniae* strain shows homogenous expression of key TBDT in *P. aeruginosa*. Our findings provide valuable insights into the expression profiles and functional diversity of *P. aeruginosa* TBDTs in complex conditions, reaching from commonly used lab media to complex co-culturing conditions.
