## Supplementary material for "Characterisation of *Pseudomonas aeruginosa’s* metal-responsive TonB-dependent transporters": Supllemental Tables S1,S2,S3: Sup.Tables-v2.xlsx

### Sheet: Table S1
Table S1.
Strains used in this study.
Escherichia coli
Strain	Description	Source
TOP10	F- mcrA Δ(mrr-hsdRMS-mcrBC) φ80lacZΔM15 ΔlacX74 nupG recA1 araD139 Δ(ara-leu)7697 galE15 galK16 rpsL(StrR) endA1 λ	Invitrogen
HB101 + pRK2013	F–, thi-1, hsdS20 (rB–, mB–), supE44, recA13, ara-14, leuB6, proA2, lacY1, galK2, rpsL20 (strr), xyl-5, mtl-1 + pRK2013	Promega, (1)
JKe201	MG1655 RP4-2-Tc::[ΔMu1::Δaac(3)IV::lacIq-ΔaphA-Δnic35-ΔMu2::zeo] ΔdapA:: (erm-pir) ΔrecA ΔmcrA Δ(mrr-hsdRMS-mcrBC)	(2)
eOPC-391	TOP 10 with pOPC-275 (SV-cntL-P. aeruginosa)	This study
eOPC-443	TOP 10 with pOPC-293 (SV-cueR-P.aeruginosa)	This study
eOPC-349	JKe201 with pOPC-224 (SV-entC-K.pneumoniae)	This study
eOPC-350	JKe201 with pOPC-223 (SV-ybtS-K.pneumoniae)	This study
eOPC-426	JKe201 with pMF-1 (SV-ybtS-Y.enterocolitica)	This study
Pseudomonas aeruginosa
Strain	Description	Source
PAO1	DSMZ 22644 – wild type strain	(3)
pvdF pchA	PAO1 – pyoverdine negative, pyochelin negative	(4)
pvdF pchA cntL	PAO1 – pyoverdine negative, pyochelin negative, pseudopaline negative	This study
pvdF pchA cntL cueR	PAO1 – pyoverdine negative, pyochelin negative, pseudopaline negative, deletion of copper responsive regulator cueR	This study
Othre strains
Species	Description	Source
Klebsiella pneumoniae subsp. pneumoniae	DSMZ 30104, ATCC 13883 – wild type strain	DSMZ
Klebsiella pneumoniae subsp. pneumoniae	DSMZ 30104, ATCC 13883 – entC – enterobactin negative	This study
Klebsiella pneumoniae subsp. pneumoniae	DSMZ 30104, ATCC 13883 – ybtS – yersiniabactin negative	This study
Klebsiella pneumoniae subsp. pneumoniae	DSMZ 30104, ATCC 13883 – entC ybtS – enterobactin negative, yersiniabactin negative	This study
Yersinia enterocolitica subsp. enterocolitica	DSMZ 27689, ATCC 23715 – wild type strain	DSMZ
Yersinia enterocolitica subsp. enterocolitica	DSMZ 27689, ATCC 23715 – ybtS – yersiniabactin negative	This study
Mycobacterium smegmatis	DSMZ 43756, ATCC 19420 – wild type strain	DSMZ
Glutamicibacter sp.	Isolated from Alytes obstetricans (frog) metamorphs – wild type strain	Bates' lab
1. Figurski DH, Helinski DR. Replication of an origin-containing derivative of plasmid RK2 dependent on a plasmid function provided in trans. Proc Natl Acad Sci U S A. 1979 Apr;76(4):1648–52. 2. Harms A, Liesch M, Körner J, Québatte M, Engel P, Dehio C. A bacterial toxin-antitoxin module is the origin of inter-bacterial and inter-kingdom effectors of Bartonella. PLoS Genet. 2017 Oct;13(10):e10070…

### Sheet: Table S2
Table S2.
Primers used in this study.
Primer name	Sequence	Description
oOPC-1104	gcataaatgtaaagcaagcttctgcaggtcgactctagaggatccagggcgaactcgccg	amplify 700bp downstream of cntL for pOPC-275 for cntL deletion in P. aeruginosa
oOPC-1105	atgccatgcaaggacgcacagagaaggccggtcgatgaatg
oOPC-1106	attcatcgaccggccttctctgtgcgtccttgcatggc	amplify 700bp upstream of cntL for pOPC-275 for cntL deletion in P. aeruginosa
oOPC-1107	gcacgatcatgcgcacccgtggaaattaattaaggtaccgaattcacgcctcgaaatccttcaagc
oOPC-1108	cccctgctcggaaagtatccgg	check cntL deletion in P. aeruginosa
oOPC-1109	gcatcggcgtgctgtaccagg
oOPC-1229	gcataaatgtaaagcaagcttctgcaggtcgactctagagcaaggcccacgcccgcgg	amplify 700bp downstream of cueR for pOPC-293 for cueR deletion in P. aeruginosa
oOPC-1230	ggatatcagtggcagcagccttcaccgatgttcatccggg
oOPC-1231	cccggatgaacatcggtgaaggctgctgccactgatat	amplify 700bp upstream of cueR for pOPC-293 for cueR deletion in P. aeruginosa
oOPC-1232	gcacgatcatgcgcacccgtggaaattaattaaggtaccggtcgggcatgctcgccggctgg
oOPC-1233	gcgacgccgcccatgaaatc	check cueR deletion in P. aeruginosa
oOPC-1234	ttcctcctgcgccactaccc
oOPC-931	CCCAGTCTCGAGGTCGACGGTATCGATAAGCTTGATATCGAATTCtcatgaccggtgatctgccc	amplify 700bp downstream of entC for pOPC-223 for entC deletion in K. pneumoniae
oOPC-932	gcctcttagttcaagccaaacagtgacgtttc
oOPC-933	atgatatggaaacgtcactgtttggcttgaac	amplify 700bp upstream of entC for pOPC-223 for entC deletion in K. pneumoniae
oOPC-934	CTGGAGCTCCACCGCGGTGGCGGCCGCTCTAGAACTAGTGGATCCggtagcgcgtttcagcgttaatcccacag
oOPC-929	ttgaagtcggcaatgcgcgc	check entC deletion in K. pneumoniae
oOPC-930	gcatagttatgcgccgccgg
oOPC-937	CCCAGTCTCGAGGTCGACGGTATCGATAAGCTTGATATCGAATTCtggacgatacccgcgac	amplify 700bp downstream of ybtS for pOPC-224 for ybtS deletion in K. pneumoniae
oOPC-938	aagggatgaaaatcagtgaatatttaatggtgtaggagtaactgttttctaacctc
oOPC-939	tactcctacaccattaaatattcactgattttcatcccttacctctct	amplify 700bp upstream of ybtS for pOPC-224 for ybtS deletion in K. pneumoniae
oOPC-940	CTGGAGCTCCACCGCGGTGGCGGCCGCTCTAGAACTAGTGGATCCcattacggagccgacgc
oOPC-935	gtttcgcccgctggtcagag	check ybtS deletion in K. pneumoniae
oOPC-936	ggcggtgctgattatggcgc
oMF-1	CCCAGTCTCGAGGTCGACGGTATCGATAAGCTTGATATCGtggacgatacccgcgacg	amplify 700bp downstream of ybtS for pMF-1 for ybtS deletion in Y. enterocolitica
oMF-2	aagggatgaaaatcagtgaatatttaatggtgtaggagtaactgttttctaacctc
oMF-3	tactcctacaccattaaatattcactgattttcatcccttacctctct	amplify 700bp upstream of ybtS for pMF-1 for ybtS deletion in Y. enterocolitica
oMF-4	CTGGAGCTCCACCGCGGTGGCGGCCGCTCTAGAACTAGTGcattacggagccgacgc
oMF-5	gtttcgcccgctggtcagag	check ybtS deletion in Y. enterocolitica
oMF-6	tatggcgctgtcattcccgc
oOPC-1027	cgaatggctcgcgttggaa	amplify reporter plasmid vector for promoter insertion
oOPC-1028	ctGCTAGATTTAAGAAGGAGATATACATACATATGAGCA
oOPC-1029	ACCATCCAGTTCAACCAGAATCGG	check promoter insertion in reporter plasmid
oOPC-1030	gaggggcgagacaagccaag
oOPC-1031	TTGCTCATATGTATGTATATCTCCTTCTTAAATCTAGCaggagggacgacggggcatt	amplify foxA promoter for pOPC-240
oOPC-1032	ccctcaagtgtcaatgaaagtttccaacgcgagccattcgctgcagcgacatacccgct
oOPC-1033	ccctcaagtgtcaatgaaagtttccaacgcgagccattcgcggcgcgtcaccc	amplify fecA promoter for pOPC-241
oOPC-1034	TTGCTCATATGTATGTATATCTCCTTCTTAAATCTAGCaggagcagggcgcg
oOPC-1035	TTGCTCATATGTATGTATATCTCCTTCTTAAATCTAGCaggatggccagggacagc	amplify femA promoter for pOPC-242
oOPC-1036	ccctcaagtgtcaatgaaagtttccaacgcgagccattcggtgcgcggggtgac
oOPC-1037	TTGCTCATATGTATGTATATCTCCTTCTTAAATCTAGCaggatggctagggcgagcag	amplify fiuA promoter for pOPC-243
oOPC-1038	ccctcaagtgtcaatgaaagtttccaacgcgagccattcgagcgtgaggcacaacgcctgg
oOPC-1039	ccctcaagtgtcaatgaaagtttccaacgcgagccattcgaggctctcggcaggc	amplify fpvA promoter for pOPC-244
oOPC-1040	TTGCTCATATGTATGTATATCTCCTTCTTAAATCTAGCagcaaaaacgccttactcagaggac
oOPC-1041	ccctcaagtgtcaatgaaagtttccaacgcgagccattcgggtgccgagaccgaagg	amplify fpvB promoter for pOPC-245
oOPC-1042	TTGCTCATATGTATGTATATCTCCTTCTTAAATCTAGCagcgaggagagaccgagc
oOPC-1043	TTGCTCATATGTATGTATATCTCCTTCTTAAATCTAGCagccccttgcgaccgcc	amplify hasR promoter for pOPC-246
oOPC-1044	ccctcaagtgtcaatgaaagtttccaacgcgagccattcgggagtgcgcagcc
oOPC-1045	ccctcaagtgtcaatgaaagtttccaacgcgagccattcggtgcagccgcaggctg	amplify hxuA_PA1302 promoter for pOPC-247
oOPC-1046	TTGCTCATATGTATGTATATCTCCTTCTTAAATCTAGCagggaacacagcgggcg
oOPC-1047	TTGCTCATATGTATGTATATCTCCTTCTTAAATCTAGCagggcgatgccctggcg	amplify fptA promoter for pOPC-248
oOPC-1048	ccctcaagtgtcaatgaaagtttccaacgcgagccattcggggctggcgggcgaggaaa
oOPC-1049	ccctcaagtgtcaatgaaagtttccaacgcgagccattcgaagcccggattgtgcct	amplify pfeA promoter for pOPC-249
oOPC-1050	TTGCTCATATGTATGTATATCTCCTTCTTAAATCTAGCagggacagcagcaggaagggaac
oOPC-1051	ccctcaagtgtcaatgaaagtttccaacgcgagccattcggtaaagctcggcaggggaatg	amplify phuR promoter for pOPC-250
oOPC-1052	TTGCTCATATGTATGTATATCTCCTTCTTAAATCTAGCagcagggccaggcag
oOPC-1053	ccctcaagtgtcaatgaaagtttccaacgcgagccattcgtatcgccagcagatcctgttcg	amplify PA0151 promoter for pOPC-251
oOPC-1054	TTGCTCATATGTATGTATATCTCCTTCTTAAATCTAGCagcagggcggggagagtacg
oOPC-1055	ccctcaagtgtcaatgaaagtttccaacgcgagccattcggtgttcggcgaggg	amplify PA0192 promoter for pOPC-252
oOPC-1056	TTGCTCATATGTATGTATATCTCCTTCTTAAATCTAGCaggccgggcggcgt
oOPC-1057	ccctcaagtgtcaatgaaagtttccaacgcgagccattcgcggtacgtctggccg	amplify PA0434 promoter for pOPC-253
oOPC-1058	TTGCTCATATGTATGTATATCTCCTTCTTAAATCTAGCaggagacccagcgcgagga
oOPC-1059	ccctcaagtgtcaatgaaagtttccaacgcgagccattcggccgatccggggctg	amplify pirA promoter for pOPC-254
oOPC-1060	TTGCTCATATGTATGTATATCTCCTTCTTAAATCTAGCagaaggacggcagcggc
oOPC-1061	ccctcaagtgtcaatgaaagtttccaacgcgagccattcggggacggcgctgcgcgcg	amplify btuB promoter for pOPC-255
oOPC-1062	TTGCTCATATGTATGTATATCTCCTTCTTAAATCTAGCaggccgcacagcgcc
oOPC-1063	ccctcaagtgtcaatgaaagtttccaacgcgagccattcggaggacggcagcgtcgaga	amplify PA1365 promoter for pOPC-256
oOPC-1064	TTGCTCATATGTATGTATATCTCCTTCTTAAATCTAGCaggagcaatgaaggacgcaggtgg
oOPC-1065	ccctcaagtgtcaatgaaagtttccaacgcgagccattcggaggaactgaagagcgcgcactgg	amplify Sppr_PA2057 promoter for pOPC-257
oOPC-1066	TTGCTCATATGTATGTATATCTCCTTCTTAAATCTAGCagcggcccttcctgctggg
oOPC-1067	ccctcaagtgtcaatgaaagtttccaacgcgagccattcggtgaagggcgatgaagtggc	amplify optO promoter for pOPC-258
oOPC-1068	TTGCTCATATGTATGTATATCTCCTTCTTAAATCTAGCaggctgcgggacgacgg
oOPC-1069	TTGCTCATATGTATGTATATCTCCTTCTTAAATCTAGCaggagcacgggggtcaacgaacg	amplify PA2590 promoter for pOPC-259
oOPC-1070	ccctcaagtgtcaatgaaagtttccaacgcgagccattcgctgttgatcaacccgc
oOPC-1071	ccctcaagtgtcaatgaaagtttccaacgcgagccattcgggtggacatggcgaaggc	amplify PA2911 promoter for pOPC-260
oOPC-1072	TTGCTCATATGTATGTATATCTCCTTCTTAAATCTAGCaggccgagggcgaaag
oOPC-1073	TTGCTCATATGTATGTATATCTCCTTCTTAAATCTAGCagcgcgatggcgacg	amplify PA3268 promoter for pOPC-261
oOPC-1074	ccctcaagtgtcaatgaaagtttccaacgcgagccattcgtaccgctcggcctgcg
oOPC-1075	TTGCTCATATGTATGTATATCTCCTTCTTAAATCTAGCagcagacgttgcgaagaaac	amplify piuA promoter for pOPC-262
oOPC-1076	ccctcaagtgtcaatgaaagtttccaacgcgagccattcgggagacttcctcggcggtg
oOPC-1077	ccctcaagtgtcaatgaaagtttccaacgcgagccattcggacgccgtcgcggt	amplify optI_PA4897 promoter for pOPC-263
oOPC-1078	TTGCTCATATGTATGTATATCTCCTTCTTAAATCTAGCagttgtagggacatgacttcttcgc
oOPC-1079	TTGCTCATATGTATGTATATCTCCTTCTTAAATCTAGCaggagaggccagagcggac	amplify PA0781 promoter for pOPC-264
oOPC-1080	ccctcaagtgtcaatgaaagtttccaacgcgagccattcgccgggtctggtcctcg
oOPC-1081	ccctcaagtgtcaatgaaagtttccaacgcgagccattcgcaatatttccccaggatggatg	amplify chtA promoter for pOPC-265
oOPC-1082	TTGCTCATATGTATGTATATCTCCTTCTTAAATCTAGCagggaaagcgccagggg
oOPC-1083	ccctcaagtgtcaatgaaagtttccaacgcgagccattcggtcccagcgttcgagg	amplify cirA_PA1922 promoter for pOPC-266
oOPC-1084	TTGCTCATATGTATGTATATCTCCTTCTTAAATCTAGCagcagccgcagcggagg
oOPC-1085	TTGCTCATATGTATGTATATCTCCTTCTTAAATCTAGCaggcaaccgaggccgac	amplify cntO_PA4837 promoter for pOPC-267
oOPC-1086	ccctcaagtgtcaatgaaagtttccaacgcgagccattcggtcgatgctgtgcaggcggga
oOPC-1087	TTGCTCATATGTATGTATATCTCCTTCTTAAATCTAGCaggacgccgattccccggttg	amplify fvbA_PA4156 promoter for pOPC-268
oOPC-1088	ccctcaagtgtcaatgaaagtttccaacgcgagccattcgcgactggatggtgccgg
oOPC-1089	TTGCTCATATGTATGTATATCTCCTTCTTAAATCTAGCagggcgttgccggccg	amplify oprC promoter for pOPC-269
oOPC-1090	ccctcaagtgtcaatgaaagtttccaacgcgagccattcgtttcccggcgccc
oOPC-1091	TTGCTCATATGTATGTATATCTCCTTCTTAAATCTAGCagggccagcagggt	amplify PA1613 promoter for pOPC-270
oOPC-1092	ccctcaagtgtcaatgaaagtttccaacgcgagccattcggaaactgccgccgccgagc
oOPC-1093	TTGCTCATATGTATGTATATCTCCTTCTTAAATCTAGCagcagggcggcgcc	amplify PA2070 promoter for pOPC-271
oOPC-1094	ccctcaagtgtcaatgaaagtttccaacgcgagccattcggatgccgatgttgcgataaagc
oOPC-1095	ccctcaagtgtcaatgaaagtttccaacgcgagccattcgccggtcagtgtctggcg	amplify PA2089 promoter for pOPC-272
oOPC-1096	TTGCTCATATGTATGTATATCTCCTTCTTAAATCTAGCaggagcacggggacaagtcga
oOPC-1097	TTGCTCATATGTATGTATATCTCCTTCTTAAATCTAGCaggggcaacaggtgggagacg	amplify PA2289 promoter for pOPC-273
oOPC-1098	ccctcaagtgtcaatgaaagtttccaacgcgagccattcgcgcatgggcgactacatca
oOPC-1099	ccctcaagtgtcaatgaaagtttccaacgcgagccattcgttccaggtggcgcccg	amplify pfuA_PA1322 promoter for pOPC-274
oOPC-1100	TTGCTCATATGTATGTATATCTCCTTCTTAAATCTAGCagcgggcgtttggtg

### Sheet: Table S3
Table S3.
Plasmids used in this study. Resistance: Gentamicin (P. aeruginosa - 30μg/mL; E. coli - 15μg/mL), Kanamycin (50μg/mL)
Plasmid name	Relevant genotype	Resistance	Source
pEXG2	ori ColE1, rop, bom, oriT, sacB, GmR	Gentamicin	(5)
pFOK	ori R6K y, KanR, I-SceI site, oriT, traJ, tetR, PtetA-I-SceI-sacB	Kanamycin	(6)
pOPC-275	pEXG2-derived suicide vector to delete cntL in P. aeruginosa	Gentamicin	This study
pOPC-293	pEXG2-derived suicide vector to delete cueR in P. aeruginosa	Gentamicin	This study
pOPC-223	pFOK-derived suicide vector to delete entC in K. pneumoniae	Kanamycin	This study
pOPC-224	pFOK-derived suicide vector to delete ybtS in K. pneumoniae	Kanamycin	This study
pMF-1	pFOK-derived suicide vector to delete ybtS in Y. enterocolitica	Kanamycin	This study
pBC-22	pSC101 ori, Rep101, NeoR/KanR, PybaJ-mtagbfp2	Kanamycin	(7)
pOPC-240	RK2 oriV, trfA, GmR, PpilM-mCherry, PfoxA-ypet (foxA)	Gentamicin	This study
pOPC-241	pOPC-240 derived reporter plasmid with PfecA-ypet (fecA)	Gentamicin	This study
pOPC-242	pOPC-240 derived reporter plasmid with PfemA-ypet (femA)	Gentamicin	This study
pOPC-243	pOPC-240 derived reporter plasmid with PfiuA-ypet (fiuA)	Gentamicin	This study
pOPC-244	pOPC-240 derived reporter plasmid with PfpvA-ypet (fpvA)	Gentamicin	This study
pOPC-245	pOPC-240 derived reporter plasmid with PfpvB-ypet (fpvB)	Gentamicin	This study
pOPC-246	pOPC-240 derived reporter plasmid with PhasR-ypet (hasR)	Gentamicin	This study
pOPC-247	pOPC-240 derived reporter plasmid with PhxuA-ypet (hxuA)	Gentamicin	This study
pOPC-248	pOPC-240 derived reporter plasmid with PfptA-ypet (fptA)	Gentamicin	This study
pOPC-249	pOPC-240 derived reporter plasmid with PpfeA-ypet (pfeA)	Gentamicin	This study
pOPC-250	pOPC-240 derived reporter plasmid with PphuR-ypet (phuR)	Gentamicin	This study
pOPC-251	pOPC-240 derived reporter plasmid with PPA0151-ypet (PA0151)	Gentamicin	This study
pOPC-252	pOPC-240 derived reporter plasmid with PPA0192-ypet (PA0192)	Gentamicin	This study
pOPC-253	pOPC-240 derived reporter plasmid with PPA0434-ypet (PA0434)	Gentamicin	This study
pOPC-254	pOPC-240 derived reporter plasmid with PpirA-ypet (pirA)	Gentamicin	This study
pOPC-255	pOPC-240 derived reporter plasmid with PbtuB-ypet (btuB)	Gentamicin	This study
pOPC-256	pOPC-240 derived reporter plasmid with PPA1365-ypet (PA1365)	Gentamicin	This study
pOPC-257	pOPC-240 derived reporter plasmid with PPA2057-ypet (PA2057)	Gentamicin	This study
pOPC-258	pOPC-240 derived reporter plasmid with PoptO-ypet (optO)	Gentamicin	This study
pOPC-259	pOPC-240 derived reporter plasmid with PPA2590-ypet (PA2590)	Gentamicin	This study
pOPC-260	pOPC-240 derived reporter plasmid with PPA2911-ypet (PA2911)	Gentamicin	This study
pOPC-261	pOPC-240 derived reporter plasmid with PPA3268-ypet (PA3268)	Gentamicin	This study
pOPC-262	pOPC-240 derived reporter plasmid with PpiuA-ypet (piuA)	Gentamicin	This study
pOPC-263	pOPC-240 derived reporter plasmid with PoptI-ypet (optI)	Gentamicin	This study
pOPC-264	pOPC-240 derived reporter plasmid with PPA0781-ypet (PA0781)	Gentamicin	This study
pOPC-265	pOPC-240 derived reporter plasmid with PchtA-ypet (chtA)	Gentamicin	This study
pOPC-266	pOPC-240 derived reporter plasmid with PPA1922-ypet (PA1922)	Gentamicin	This study
pOPC-267	pOPC-240 derived reporter plasmid with PcntO-ypet (cntO)	Gentamicin	This study
pOPC-268	pOPC-240 derived reporter plasmid with PfvbA-ypet (fvbA)	Gentamicin	This study
pOPC-269	pOPC-240 derived reporter plasmid with PoprC-ypet (oprC)	Gentamicin	This study
pOPC-270	pOPC-240 derived reporter plasmid with PPA1613-ypet (PA1613)	Gentamicin	This study
pOPC-271	pOPC-240 derived reporter plasmid with PPA2070-ypet (PA2070)	Gentamicin	This study
pOPC-272	pOPC-240 derived reporter plasmid with PPA2089-ypet (PA2089)	Gentamicin	This study
pOPC-273	pOPC-240 derived reporter plasmid with PPA2289-ypet (PA2289)	Gentamicin	This study
pOPC-274	pOPC-240 derived reporter plasmid with PpfuA-ypet (pfuA)	Gentamicin	This study
1. Figurski DH, Helinski DR. Replication of an origin-containing derivative of plasmid RK2 dependent on a plasmid function provided in trans. Proc Natl Acad Sci U S A. 1979 Apr;76(4):1648–52. 2. Harms A, Liesch M, Körner J, Québatte M, Engel P, Dehio C. A bacterial toxin-antitoxin module is the origin of inter-bacterial and inter-kingdom effectors of Bartonella. PLoS Genet. 2017 Oct;13(10):e10070…

### Sheet: Table S4
Table S4.
Chemicals used in this study.
Chemical	Abbreviation	MW	Solubilizing agent	Stock solution concentration	Manufateur	Reference
N,N,N′,N′-Tetrakis(2-pyridylmethyl)ethylenediamine	TPEN	424.54	EtOH	100mM	Sigma-Aldrich	P4413
Ammonium tetrathiomolybdate	TTM	260.28	DMSO/H2O 25/75	100mM	Sigma-Aldrich	323446
Triethylenetetramine tetrahydrochloride	TETA	292.08	H2O	1M	Sigma-Aldrich	161969
Ethylenediaminetetraacetic acid	EDTA	372.24	H2O	500mM	Euromedex	EU0007-B
Iron chloride	FeCl3	162.21	dilution in HCl 1N	2.2M in HCl	Prolab	24 207.291
Ferrichrome	FC	687.7	DMSO	10mM	Sigma-Aldrich	F8014
Ferrioxamine E	DFO-E	653.53	DMSO	10mM	Sigma-Aldrich	38266
Enterobactin	ENT	669.55	DMSO	10mM	Sigma-Aldrich	E3910
Citrate	CIT	192.12	H2O	100mM	Sigma-Aldrich	27109
Calprotectin - WT	CAL		20mM Tris pH 8.0, 100mM NaCl, 10mM 𝛽-ME	10mg/ml	W. Chazin lab
Calprotectin - Mut	CAL-Mut		20mM Tris pH 8.0, 100mM NaCl, 10mM 𝛽-ME	2.5mg/ml	W. Chazin lab
Transferrin	TRANS		H2O	10mg/ml	Sigma-Aldrich	T1147
Paraformaldehyde	PFA		PBS, pH 7.4	0.04	Alfa Aesar	J61899
